# Universal Receptive System as a novel regulator of transcriptomic activity of *Staphylococcus aureus*

**DOI:** 10.1101/2024.09.11.612522

**Authors:** George Tetz, Kristina Kardava, Maria Vecherkovskaya, Alireza Khodadadi-Jamayran, Aristotelis Tsirigos, Victor Tetz

## Abstract

Our previous studies revealed the existence of a Universal Receptive System that regulates interactions between cells and their environment. This system is composed of DNA- and RNA-based Teazeled receptors (TezRs) found on the surface of prokaryotic and eukaryotic cells, as well as integrases and recombinases.. In the current study, we aimed to provide further insight into the regulatory role of TezR and its loss in *Staphylococcus aureus* gene transcription. To this end, transcriptomic analysis of *S. aureus* MSSA VT209 was performed following the destruction of TezRs. Bacterial RNA samples were extracted from nuclease-treated and untreated *S. aureus* MSSA VT209. After destruction of the DNA-based-, RNA-, or combined DNA- and RNA-based TezRs of *S. aureus*, 103, 150, and 93 genes were significantly differently expressed, respectively. The analysis revealed differential clustering of gene expression following the loss of different TezRs, highlighting individual cellular responses following the loss of DNA- and RNA-based TezRs. KEGG pathway gene enrichment analysis revealed that the most upregulated pathways following TezR inactivation included those related to energy metabolism, cell wall metabolism, and secretion systems. Some of the genetic pathways were related to the inhibition of biofilm formation and increased antibiotic resistance, and we confirmed this at the phenotypic level using *in vitro* studies. The results of this study add another line of evidence that the Universal Receptive System plays an important role in cell regulation, including cell responses to the environmental factors of clinically important pathogens, and that nucleic acid-based TezRs are functionally active parts of the extrabiome.
