## Supplementary Table 1 for "Universal Receptive System as a novel regulator of transcriptomic activity of *Staphylococcus aureus*"

### Sheet: TezR-D1d
Supplementary Table 1. List of differentially expressed genes of S.aureus after nuclease treatment.
gene	log2FoldChange	pval	padj
SA1829	#NAME?	0.0042356	0.28402
SAtRNA14	2.80822	7.13e-06	0.00215023
SA1008	2.25712	0.0312268	0.776275
SA0337	1.44977	0.0011196	0.12285
SA0290	1.43512	0.00865874	0.397504
SA1674	1.04638	1.76e-06	0.000608368
SA2466	1.03473	0.000404067	0.0607671
SA0821	0.983391	1.36e-06	0.000548165
SA1675	0.962374	2.67e-05	0.00716944
yent2	0.92754	0.0356235	0.802575
SA2465	0.851572	0.00350848	0.249102
SA0213	0.796232	0.0186628	0.590677
SA0822	0.773082	0.000125874	0.0276235
SA2260	0.772033	0.000414632	0.0607671
SA0288	0.763359	0.0360366	0.802575
SA0206	0.74039	0.0196563	0.590677
SA0278	0.736594	0.0202854	0.597182
SA2467	0.729793	0.0339503	0.80179
SA2374	0.715826	0.000427937	0.0607671
SA0417	0.710908	0.00507665	0.322501
SA0338	0.701126	0.0109064	0.453931
SA1321	0.693759	0.0468011	0.911112
SA0281	0.685996	0.00643395	0.355514
SA0277	0.680881	0.0323731	0.781487
SA0273	0.680721	0.00882209	0.397504
SA2470	0.673855	0.0213569	0.613757
SA0304	0.671233	0.0021892	0.174165
SA0271	0.665833	0.00591307	0.346611
SA1056	0.66534	0.0406472	0.860723
SA2469	0.65013	0.0230798	0.632023
SA2278	0.64223	0.0403741	0.860723
SA1061	0.633996	0.00603051	0.346611
SA2164	0.633957	0.0084513	0.397504
SA2143	0.619763	0.00214125	0.174165
SA2496	0.60864	0.00647996	0.355514
SA0275	0.606766	0.0145789	0.531734
SA1093	0.591299	0.0100136	0.431659
SA0354	0.561903	0.0134904	0.50884
SA0272	0.56005	0.0053736	0.324297
SA0105	0.557089	0.0174631	0.583443
SA1252	0.555391	0.0342106	0.80179
SA0325	0.553561	0.00853124	0.397504
SA2142	0.533275	0.0154973	0.534435
SA0276	0.516419	0.0103325	0.43759
SA0532	-1.34073	5.56e-11	1.34e-07
SA2343	-1.30682	3.12e-07	0.000202621
SA2321	-1.21596	0.000389374	0.0607671
SAS016	-1.1722	3.84e-08	4.63e-05
SA1898	-1.11634	1.06e-06	0.000511082
SA0235	-1.05719	0.000114718	0.0276235
SA1476	-1.04293	3.36e-07	0.000202621
SA0358	-1.02055	0.0305285	0.77241
truncated-tnp	-0.991831	0.0347865	0.802575
SA1865	-0.955872	0.0406194	0.860723
SA1866	-0.94255	0.00696806	0.365672
SA2448	-0.937206	0.00506588	0.322501
SA0882	-0.910043	0.0147638	0.531734
SA0800	-0.902053	0.00241019	0.181819
SA1409	-0.86706	0.000801015	0.096185
SA1703	-0.85232	0.00161341	0.162282
SA1862	-0.847721	0.00294915	0.215735
SA1863	-0.81808	0.00975276	0.428057
SA0205	-0.806216	0.00781376	0.390531
SA1374	-0.79867	0.0488731	0.922991
SA1962	-0.795572	0.000289386	0.0582149
SA1410	-0.761932	0.00118922	0.124817
SA1945	-0.757687	0.00201839	0.174165
SA1861	-0.750754	0.0126051	0.498831
SA1717	-0.749405	0.0152412	0.533221
SA1961	-0.748118	0.000599354	0.0761495
SA0630	-0.746533	0.0397753	0.860723
SA2123	-0.745658	0.0439087	0.89523
SA1860	-0.743027	0.00889198	0.397504
SA1411	-0.741324	0.00202418	0.174165
SA2434	-0.733801	0.00371459	0.256201
SA1821	-0.732071	0.0223749	0.62084
SA0162	-0.717563	0.000367088	0.0607671
SA0482	-0.70815	0.000583992	0.0761495
SA1822	-0.696198	0.0223138	0.62084
SA0308	-0.694385	0.0397777	0.860723
SA1864	-0.690533	0.0198197	0.590677
SA1963	-0.686914	0.000836738	0.096185
SA2113	-0.677552	0.0166591	0.566409
SA0430	-0.647904	0.0130724	0.50884
SA2121	-0.644315	0.00169981	0.164134
SA1960	-0.622546	0.00210386	0.174165
SA1959	-0.619895	0.0125935	0.498831
SA2122	-0.614928	0.00223659	0.174165
SA0690	-0.581174	0.0149784	0.531734
SA1220	-0.573723	0.0274077	0.718194
SA0793	-0.569972	0.0212438	0.613757
SA0725	-0.56737	0.00521723	0.322933
SA0588	-0.565984	0.0079271	0.390531
SA0835	-0.552847	0.0466206	0.911112
SAS074	-0.550829	0.00694737	0.365672
SA0794	-0.547774	0.0221127	0.62084
SA0481	-0.54269	0.00730494	0.375194
SA0792	-0.534375	0.0441334	0.89523
SA1221	-0.530465	0.0147516	0.531734
SA0795	-0.527286	0.0307172	0.77241
RsaA	-0.524639	0.0418234	0.870358
SA0639	-0.512902	0.012211	0.498831
SA2299	-0.508581	0.0183399	0.590677

### Sheet: TezR-R1d
gene	log2FoldChange	pval	padj
SA1486	5.91437	1.36e-07	0.000212034
SA2474	5.6158	0.0224892	0.549508
SA2474	4.96218	2.63e-07	0.000212034
SA1691	4.62973	4.55e-07	0.000275264
SA1370	4.49715	0.00316616	0.186804
SAS034	4.44112	0.0319095	0.65859
SA2343	4.23202	2.55e-07	0.000212034
SAV1660	4.22239	0.000284609	0.0426261
SAS014	4.16834	0.00792817	0.314041
SA1371	4.14508	0.00611607	0.268996
SA0124	4.1396	0.00155085	0.128519
SA1369	4.13606	0.0058076	0.265068
SA0743	4.09788	0.0108481	0.380313
SAV0433	4.06831	0.0172182	0.47985
SA0909	4.02452	1.27e-05	0.00512766
SA2009	4.0012	0.0157928	0.465888
SA1690	3.86999	4.09e-06	0.0019803
SA0530	3.84654	0.000111212	0.0244566
SA2457	3.795	0.00519161	0.246245
SA0123	3.76019	0.025102	0.572823
SA0125	3.69572	0.00225881	0.156116
SA0836	3.6071	0.0102786	0.376484
SA1372	3.58927	0.0154929	0.465888
SA1982	3.57512	0.000167968	0.0323019
SA1418	3.54366	0.000173595	0.0323019
SA1706	3.50933	0.00286129	0.173036
SA1182	3.50817	0.0107123	0.380313
SA0858	3.46464	0.00280957	0.173036
SAS011	3.45225	0.00816298	0.314041
SA1476	3.43359	5.68e-05	0.0171745
SA2454	3.38478	0.0104276	0.376484
SA0535	3.34858	0.00120195	0.113044
SA1689	3.3183	0.000442297	0.0514542
SA0068	3.31421	0.00153322	0.128519
SA0840	3.27476	0.0191665	0.493232
SA1373	3.23658	0.00644282	0.278307
SA2455	3.23294	0.00817883	0.314041
SAP017A_001	3.16267	5.63e-05	0.0171745
SA1703	3.12147	7.45e-05	0.0200327
SA1685	3.10398	0.000270757	0.0426261
SA1477	3.01258	0.00782215	0.314041
SA0453	2.99724	0.000106405	0.0244566
SA1702	2.97051	0.000371289	0.047271
SA0410	2.94975	0.0027585	0.173036
SA1416	2.94213	0.00142019	0.127238
ssp	2.91032	0.0268371	0.590171
SA1688	2.88166	0.000232415	0.0401579
SA2177	2.87094	0.00367288	0.193146
SA2315	2.78528	0.0243815	0.561704
SA1701	2.77826	0.000299563	0.0426261
SA2344	2.74274	0.000761322	0.0800712
SA1196	2.73824	0.00343281	0.190666
SA0745	2.71146	0.0227971	0.551462
SAUSA300_2440	2.66783	0.000452135	0.0514542
SA1221	2.62879	0.000467958	0.0514542
SA2346	2.62249	0.000954995	0.0962556
SA1821	2.61163	0.00440808	0.217615
SA2113	2.60362	0.00184492	0.135238
SA0403	2.60026	0.0321886	0.65859
SA0759_03489	2.56982	0.00595032	0.266552
SA0126	2.5683	0.0300725	0.632569
SA1374	2.56338	0.0153168	0.465888
SA0750	2.55978	0.012914	0.433876
SA2092	2.55528	0.00511332	0.246245
SA1822	2.54226	0.00396634	0.199887
SA0534	2.51903	0.00385192	0.198251
SA2347	2.48507	0.00278746	0.173036
SA0705	2.48458	0.0166623	0.479835
SA2221	2.47966	0.00174115	0.13162
SA0759_02266	2.46788	0.0104274	0.376484
SA1659	2.44679	0.00203756	0.144966
SA0552	2.41206	0.0268334	0.590171
SA1475	2.41153	0.00121503	0.113044
SA2223	2.39819	0.0185958	0.483692
SA2006	2.39653	0.00531029	0.24703
SA0536	2.38964	0.0147842	0.464454
SA1700	2.37651	0.00159387	0.128519
SA0223	2.34717	0.0141896	0.452304
SAV0811	2.32519	0.00172515	0.13162
SA0224	2.32358	0.013628	0.451591
SA0026	2.30961	0.00350043	0.190666
SAP024	2.28043	0.017625	0.47985
SA1880	2.26918	0.0178233	0.47985
SA0405	2.2404	0.0178543	0.47985
SA2220	2.22758	0.00270279	0.173036
SA0531	2.22023	0.0035469	0.190666
SA0611	2.1997	0.00342433	0.190666
SA0166	2.1971	0.0284955	0.612777
SA0221	2.19545	0.0240023	0.558284
SA1180	2.19259	0.0142105	0.452304
SAP023	2.19145	0.043074	0.749621
SA1218	2.18807	0.0110391	0.381479
SA1587	2.18393	0.0214819	0.531725
SA0917	2.12881	0.0141064	0.452304
SA0759_02255	2.12024	0.0380002	0.707856
SA0759_01490	2.11247	0.0345087	0.684233
SA1275	2.0991	0.028709	0.612777
SA1219	2.08547	0.0161083	0.46947
SA2307	2.08322	0.0151925	0.465888
SA2488	2.0722	0.0366307	0.700545
SAP025	2.05787	0.0178897	0.47985
SA0225	2.05734	0.0407142	0.734982
SA0918	2.04584	0.0379647	0.707856
SA0378	2.03671	0.0429184	0.749621
SA1717	2.01737	0.0336523	0.672767
SA0759_03045	2.00398	0.0326709	0.65859
SUP_0034	1.99415	0.0156247	0.465888
SA2481	1.98726	0.0239712	0.558284
SA2308	1.98559	0.00920713	0.348001
SA0164	1.98491	0.0367793	0.700545
SA1983	1.97819	0.00728122	0.303677
SA1415	1.97388	0.0255532	0.572823
SA1448	1.95886	0.0237438	0.558284
SA1220	1.94393	0.018489	0.483692
SA0916	1.92204	0.0444836	0.749621
SA1514	1.89158	0.0444841	0.749621
SA0634	1.89099	0.0417366	0.747858
SA0591	1.88913	0.0431668	0.749621
SA0759_00659	1.889	0.0215416	0.531725
SA0574	1.88142	0.0282507	0.612777
SA0578	1.86904	0.0449339	0.749621
SA0407	1.86111	0.0460681	0.759917
SA1351	1.84051	0.0199864	0.506515
SA0553	1.83112	0.0442257	0.749621
SA1172	1.75918	0.0398905	0.725528
SA0759_02485	1.74146	0.0180514	0.47985
SA0550	1.73847	0.039368	0.72435
SA2297	1.73547	0.0325078	0.65859
SA1712	1.70533	0.0255746	0.572823
SA1474	1.66202	0.038041	0.707856
SA1389	1.64397	0.0359647	0.700545
SA1037	1.61045	0.0488126	0.794197
SA0782	1.60036	0.0461793	0.759917
SA1534	1.57807	0.0362775	0.700545
SA0532	1.51354	0.0492474	0.794197
SA0914	1.49205	0.0489236	0.794197
SA0675	1.45997	0.0440332	0.749621
SA0253	-2.7117	0.000323877	0.0435255
SA0252	-2.22396	0.0114706	0.390807
RsaC	-2.02794	0.00741109	0.303855
SA0587	-1.99921	0.0065855	0.279479
SA2434	-1.93625	0.0234826	0.558284
SA1945	-1.9295	0.0201015	0.506515
RsaH	-1.79759	0.0446632	0.749621
SA0295	-1.77593	0.0395263	0.72435
SA2174	-1.74635	0.0171805	0.47985
SA1758	-1.73621	0.0349546	0.687441
SA2353	-1.70907	0.0288783	0.612777
SA2331	-1.60243	0.0322462	0.65859
SA1270	-1.58399	0.0437235	0.749621

### Sheet: TezR-D1d-R1d
gene	log2FoldChange	pval	padj
SA1061	4.46126	0.00876782	0.570856
SA1767	2.24553	0.00758635	0.567747
SA1798	2.20887	0.0326191	1
SAtRNA14	2.11445	0.0216042	0.981972
SA2009	2.00182	0.0443297	1
SAR1211	1.73911	7.96e-10	1.92e-06
SAP007	1.61257	5.18e-07	0.000624048
SAS059	1.55081	0.000818967	0.14575
SA1486	1.26667	0.049925	1
SA1791	1.118	0.0458379	1
SA0276	1.00559	0.000173977	0.0592978
SA1511	0.981759	0.00810842	0.567747
SA0279	0.973283	0.00740683	0.567747
SA0281	0.939509	0.00440048	0.475303
SA2143	0.936849	0.000459028	0.100527
SA0275	0.906011	0.00543818	0.485207
SA0273	0.889201	0.00848439	0.567747
SA0272	0.855039	0.00136573	0.193531
SA0277	0.834041	0.0376652	1
SA2290	0.824458	0.00491133	0.485207
SA2142	0.770524	0.0057388	0.493742
SA2164	0.750305	0.0191653	0.936698
SA2291	0.720554	0.00823248	0.567747
SA0521	0.677357	0.0410534	1
SA2445	0.660787	0.044151	1
SA1171	0.624206	0.0248356	1
SA0269	0.622509	0.0194416	0.936698
SA2035	0.612409	0.0261476	1
SA0976	0.58256	0.0365516	1
SA0107	0.549651	0.0344531	1
SA0822	0.539148	0.0422312	1
RsaOG	0.532406	0.0461386	1
SA0530	-1.92041	0.000617983	0.12406
SA2490	-1.69218	0.0396055	1
SA1414	-1.34622	1.43e-06	0.00114683
SA1898	-1.31808	1.91e-05	0.00767432
SA0452	-1.23421	4.72e-06	0.0028437
SA1021	-1.20292	6.51e-06	0.00313892
SA1665	-1.19627	0.00109459	0.164804
SA2321	-1.11136	0.0116851	0.686568
SA1864	-1.07209	0.0053385	0.485207
SA1862	-1.05624	0.00408444	0.468544
SA1866	-1.04354	0.0230598	0.999242
SA0970	-1.01401	0.0472829	1
SA1281	-1.01242	0.000872889	0.14575
SA0532	-0.99058	0.000196921	0.0592978
SA0726	-0.974414	0.000296211	0.0792858
SA2097	-0.944165	0.000360306	0.0867977
SA0651	-0.92321	0.0147522	0.789732
SAS058	-0.913414	0.038901	1
SA2332	-0.906652	0.0122781	0.687858
SAS016	-0.904546	0.000907532	0.14575
SA1015	-0.901831	0.0162898	0.834939
SA1000	-0.897048	0.00184441	0.246843
SA1863	-0.877888	0.0303667	1
SA0789	-0.863392	0.028778	1
SA0254	-0.849021	0.0362352	1
SA1175	-0.844433	0.0120367	0.687858
SA1945	-0.837855	0.00974133	0.586671
SA1022	-0.82515	0.00220156	0.279134
SA1272	-0.806511	0.00969294	0.586671
SA1478	-0.798701	0.0267435	1
SA1411	-0.784599	0.00453797	0.475303
SA1861	-0.779267	0.0417469	1
SA1528	-0.777684	0.00387241	0.466431
SA2309	-0.776327	0.00527551	0.485207
SA0003	-0.74843	0.00803996	0.567747
SA1968	-0.733488	0.0493706	1
SA0841	-0.729245	0.00769712	0.567747
SA2144	-0.720399	0.0448261	1
SA1235	-0.716787	0.0401637	1
SA2089	-0.71384	0.00842645	0.567747
SA1305	-0.710877	0.00946181	0.586671
SAS044	-0.695185	0.0157547	0.825065
SA1655	-0.684594	0.0427087	1
SA2353	-0.658855	0.0175283	0.879702
SA1941	-0.654573	0.0133075	0.728588
SA0295	-0.654052	0.0232285	0.999242
SA0797	-0.646018	0.0491636	1
SA1150	-0.640771	0.0202153	0.954874
SA0772	-0.639181	0.0208492	0.96588
SA1282	-0.60653	0.0221381	0.987607
SA1234	-0.59721	0.0243765	1
SA0395	-0.586955	0.0386734	1
SA0100	-0.582211	0.028389	1
SA1023	-0.579411	0.0284713	1
SA0441	-0.576328	0.0294895	1
SA2395	-0.575017	0.0365883	1
SA1364	-0.560342	0.0373842	1
SA2502	-0.548543	0.0314709	1
SA0492.1	-0.541333	0.041973	1
SA0480	-0.539378	0.0419115	1
SA0544	-0.535812	0.0448625	1
